# Broadly conserved FlgV controls flagellar assembly and *Borrelia burgdorferi* dissemination in mice

**DOI:** 10.1101/2024.01.09.574855

**Authors:** Maxime Zamba-Campero, Daniel Soliman, Huaxin Yu, Amanda G. Lasseter, Yuen-Yan Chang, Jun Liu, L. Aravind, Mollie W. Jewett, Gisela Storz, Philip P. Adams

## Abstract

Flagella propel pathogens through their environments yet are expensive to synthesize and are immunogenic. Thus, complex hierarchical regulatory networks control flagellar gene expression. Spirochetes are highly motile bacteria, but peculiarly in the Lyme spirochete *Borrelia burgdorferi*, the archetypal flagellar regulator σ^28^ is absent. We rediscovered gene *bb0268* in *B. burgdorferi* as *flgV,* a broadly-conserved gene in the flagellar superoperon alongside σ^28^ in many Spirochaetes, Firmicutes and other phyla, with distant homologs in Epsilonproteobacteria. We found that *B. burgdorferi* FlgV is localized within flagellar motors. *B. burgdorferi* lacking *flgV* construct fewer and shorter flagellar filaments and are defective in cell division and motility. During the enzootic cycle, *B. burgdorferi* lacking *flgV* survive and replicate in *Ixodes* ticks but are attenuated for dissemination and infection in mice. Our work defines infection timepoints when spirochete motility is most crucial and implicates FlgV as a broadly distributed structural flagellar component that modulates flagellar assembly.
