## Supplementary material for "Broadly conserved FlgV controls flagellar assembly and *Borrelia burgdorferi* dissemination in mice": Table S1

### Sheet: Strains and plasmids
Supplementary Table S1. List of strains, plasmids, oligonucleotides, and synthesized genes used in this study
Adams Lab Strain Number	Other Identifiers	Species	Genotype	Plasmid	Notes	Reference
EC013	GSO982	E. coli	MG1655 (crl+)		wild-type	lab stock
EC023	GSO955	E. coli	MG1655 (PA013), Δhfq::kan			Melamed and Adams et al., 2020
EC152		E. coli	MG1655 (crl-)		wild-type	lab stock
EC153		E. coli	MG1655 (PA110), hfq-FLAG			Melamed et al., 2016
PA003	MJ0584	B. burgdorferi	B31 A3 (cp9-)		wild-type	lab stock
PA007	MJ1530	B. burgdorferi	B31 A3 (PA003), flgV-3XFLAG flaBp-aadA			this study
PA001	MJ0691	B. burgdorferi	B31 A3-68Δbbe02 (cp9,lp56-)		wild-type	lab stock
PA011	MJ3561	B. burgdorferi	B31 A3-68 (PA001), ΔflgV::flaBp-aadA		bb0268 deletion #1	this study
PA251	MJ3562	B. burgdorferi	B31 A3-68 (PA001), ΔflgV::flaBp-aadA		bb0268 deletion #2	this study
PA235		B. burgdorferi	B31 A3-68 (PA001), ΔrpoS::flgBp-aacC1			this study
PA023	MJ3580	B. burgdorferi	B31 A3-68 (PA001)/pBSV2G			this study
PA267	MJ3582	B. burgdorferi	B31 A3-68 (PA001)/pBSV2Gcon++flgV			this study
PA271		B. burgdorferi	B31 A3-68 (PA001)/pBSV2Gcon+E. coli hfq			this study
PA273		B. burgdorferi	B31 A3-68 (PA001)/pBSV2Gind
PA257		B. burgdorferi	B31 A3-68 (PA251)ΔflgV::flaBp-aadA/pBSV2G			this study
PA310		B. burgdorferi	B31 A3-68 (PA251)ΔflgV::flaBp-aadA/pBSV2Gind			this study
PA312		B. burgdorferi	B31 A3-68 (PA251)ΔflgV::flaBp-aadA/pBSV2Gind+flgV			this study
PA261		B. burgdorferi	B31 A3-68 (PA251)ΔflgV::flaBp-aadA/pBSV2Gcon+E. coli hfq
PA402		B. burgdorferi	B31 A3-68 (PA001), flgV-gfp flaBp-aadA			this study
PA365		B. burgdorferi	B31 ΔflaB::km			Motaleb et al., 2000
PA367		B. burgdorferi	B31 ΔflaB::km + flaB			Sartakova et al., 2001
EC107		E. coli	NEB5α	pBSV2G		Elias et al., 2003
EC108		E. coli	NEB5α	pBSV2Gcon		Jain et al., 2015
EC269		E. coli	NEB5α	pBSV2Gcon++flgV		this study
EC270		E. coli	NEB5α	pBSV2Gcon+E. coli hfq		this study
EC292		E. coli	NEB Turbo	pBSV2Gind		this study
EC294		E. coli	NEB Turbo	pBSV2Gind+flgV		this study

### Sheet: Oligos
Supplementary Table S1. List of strains, plasmids, oligonucleotides, and synthesized genes used in this study
Number	Sequence (5′-3′)	Use
B. burgdorferi chromosomal variants
MJ1049	ATGTTTATAAGCAGGGAATTGAAG	Recombineering: flgV-3XFLAG 500bp upstream fwd
MJ1050	CGGAAGCCACAAGAGGCGACAGACATTATTTATCATCATCATCTTTATAATCTTTATCATCATCATCTTTATAATCTTTATCATCATCATCTTTATAATCTTCCTTCTTGCTCATTAAAGTTTTAAT	Recombineering: flgV-3XFLAG 500bp upstream, flaBp-aadA overlay rev
PA353/MJ1051	GGCGAGATCACCAAGGTAGTCGGCAAATAAATATGGATGACAGGGCTATAAATT	Recombineering: ΔflgV 500bp downstream, flaBp-aadA overlay fwd
MJ1052	TTTTTCATAATATCCACTAGCATTCTC	Recombineering: flgV-3XFLAG 500 bp downstream rev
PA337/MJ1111	TCGTGACATCAGAGAAGTAATAAC	Recombineering: ΔflgV 500bp upstream fwd
PA352/MJ1112	CGGAAGCCACAAGAGGCGACAGACAAATGTCTTATTCCACACCAAAAAATC	Recombineering: ΔflgV 500bp upstream, flaBp-aadA overlay rev
PA340/MJ1114	CTAGCATTCTCAACTATACCTTTC	Recombineering: ΔflgV 500bp downstream rev
PA102/MJ1255	TGTCTGTCGCCTCTTGTG	Recombineering: flaBp-aadA fwd
PA103/MJ1256	TTATTTGCCGACTACCTTGGTGATCTCGCCTT	Recombineering: flaBp-aadA rev
PA411	CTTCCCATATGGTTATTCATTATTTTTGC	Recombineering: ΔrpoS 500bp downstream fwd
PA412	GTTCAACCTTAATAGGAAATCTTCCTTGAAGCTCGGGTATTACATTGACATTCATGACATGTTCTG	Recombineering: ΔrpoS 500bp downstream, flgBp-aacC1 overlay rev
PA413	GATGCACTTTGATATCGACCCAAGTACCGCCACCTAAAGTTATTATATTTTCTCCCCTTTCTTGAATATTG	Recombineering: ΔrpoS 500bp upstream, flgBp-aacC1 overlay fwd
PA414	CTTATCTTGGAGGAAATTGATGGAAAC	Recombineering: ΔrpoS 500bp upstream rev
PA415	TAATACCCGAGCTTCAAGGAAGATTTCCTATTAAGGTTGAAC	Recombineering: flgBp-aacC1 fwd
PA416	TTAGGTGGCGGTACTTGGGTCGATATCAAAGTGCATC	Recombineering: flgBp-aacC1 rev
PA667	ATGTTTATAAGCAGGGAATTGAAGTATAT	Recombineering: flgV-gfp flaBp-aadA upstream
PA672	TTTTTCATAATATCCACTAGCATTCTC	Recombineering: flgV-gfp flaBp-aadA downstream
plasmids
PA154	GGAATTCCATATGGCTAAGGGGCAATCTTTACAA	Plasmid cloning: E. coli hfq fwd, NdeI
PA155	CGCGGATCCTTATTCGGTTTCTTCGCTGT	Plasmid cloning: E. coli hfq rev, BamHI
PA156	GGAATTCCATATGTTTATAAGCAGGGAATTGAAGTAT	Plasmid cloning: B. burgdorferi flgV fwd, NdeI
PA157	CGCGGATCCTTATTCCTTCTTGCTCATTAAAGT	Plasmid cloning: B. burgdorferi flgV rev, BamHI
PA470	GTCGACCTGCAGGCATGC	Plasmid cloning: pBSV2G, NEBuilder fwd
PA467	GGTACCGAGCTCGAATTC	Plasmid cloning: pBSV2G, NEBuilder rev
PA466	ATGTTTATAAGCAGGGAATTGAAG	Plasmid cloning: pBSV2G-flgV, NEBuilder fwd
PA468	ACGAATTCGAGCTCGGTACCGGCGCGCCAAATAATGCC	Plasmid cloning: flaBp-lacI-pQE30, pBSV2G NEBuilder fwd
PA471	TTGCATGCCTGCAGGTCGACCATATGTAATTTCTCCTCTTTAATGAATTCTGTGTG	Plasmid cloning: flaBp-lacI-pQE30, pBSV2G NEBuilder rev
PA469	AATTCCCTGCTTATAAACATATGTAATTTCTCCTCTTTAATGAATTCTGTGTG	Plasmid cloning: flaBp-lacI-pQE30, pBSV2G-flgV NEBuilder fwd
PA019	CCCAGTCACGACGTTGTAAAAC	Sequencing: pBSV2G, puc18 fwd
northern probes
AZ1240	TGAGGGGGTCGGGATGAAACTTGCTTAAGCAAGAAGCACT	sense to E. coli DsrA
PA110	CATCTTAAACCATAAAACCATCTAAAGATACAAATCATTCTCCTC	sense to B. burgdorferi SR0440
PA191	TGGCCAATATCGCTATTGGCCCGTCAAAGAGGAATTTCATTTT	sense to E. coli ChiX
PA008	CGGTCCAGGGAAATGGCTCTTGGGAGAGAGCCGTGCGC	sense to E. coli SdsR
PA203	ACAGTGCTGACACACTAGTTAATAAAATATACTTCAATTCCCTGC	sense to B. burgdorferi bb0268 (flgV)
PA275	GTATTCTCGCCCAAAATAAAATCAATATCCTGCCCACTCTCTGA	sense to B. burgdorferi bb0267 (fapA)
PA206	GTGGGTTCTGGAGTAGTAACAATAACAACATCGTCACTAGAAAGC	sense to B. burgdorferi bb0269 (flhG)
PA209	AAGTGTATACTCCGAAAGCTTAGAAATTTTGCCTATATTGTTTTC	sense to B. burgdorferi bb0272 (flhB)
PA248	AACAAAAGATCCTTTAAAGGATCTTTTGTTAATACAATTTATACCAATTA	sense to B. burgdorferi flaB
PA202	CTCTTACTGATTTTAAATATATGTTTAAATCCTCATTACTAAATATG	sense to B. burgdorferi rpoS
PA187	GACAGCAACGCTTCAACCTCTTTCACAGCAAGTAAAACCGCATTAG	sense to B. burgdorferi ospC
PA027	CGGCGCTACGGCGTTTCACTTCTG	sense to E. coli 5S
PA236	CCCTGGCAATAACCTACTCTCCCGC	sense to B. burgdorferi 5S
qPCR
MJ1137	TCTTTTCTCTGGTGAGGGAGCT	quantitation of B. burgdorferi loads in mouse tissues: flaB-taqman fwd
MJ1138	TCCTTCCTGTTGAACACCCTCT	quantitation of B. burgdorferi loads in mouse tissues: flaB-taqman rev
MJ1139	6-FAM-AAACTGCTCAGGCTGCACCGGTTC-TAMRA	quantitation of B. burgdorferi loads in mouse tissues: flaB-taqman probe
MJ1140	CACCCAGCTTCGGCTCAGTA	quantitation of B. burgdorferi loads in mouse tissues: nid-taqman fwd
MJ1141	TCCCCAGGCCATCGGT	quantitation of B. burgdorferi loads in mouse tissues: nid-taqman rev
MJ1142	6-FAM-CGCCTTTCCTGGCTGACTTGGACA-TAMRA	quantitation of B. burgdorferi loads in mouse tissues: nid-taqman probe

### Sheet: Synthesized gene sequences
Supplementary Table S1. List of strains, plasmids, oligonucleotides, and synthesized genes used in this study
Name	Sequence (5′-3′)
E. coli hfq; codon-optimized for B. burgdorferi	CGCGGATCCATGGCTAAAGGACAATCTCTTCAAGATCCATTTTTAAATGCATTAAGAAGAGAAAGAGTTCCAGTTTCTATTTATTTAGTTAATGGAATTAAATTACAAGGACAAATTGAATCTTTTGATCAATTTGTTATTCTTCTTAAAAATACAGTTTCTCAAATGGTTTATAAACATGCTATTTCTACTGTTGTTCCTTCTAGACCAGTTTCTCATCATTCTAATAATGCAGGTGGAGGAACATCTTCTAATTATCATCATGGATCTTCTGCTCAAAATACATCTGCACAACAAGATTCTGAAGAAACTGAATAAGTCGACGCGT
flgV-gfp flaBp-aadA	GCAGGGAATTGAAGTATATTTTATTAACTAGTGTGTCAGCACTGTTTATTTCAGCAGTTTTAGGATTGTTTTGTGGTTTATCATTTTTTACAATCTTAGTGAGATCTTTATTGCAGTTTGTATTTTTTTTTGTTATTGGACTTTTAATTGAATATATCTTTAAGAAATATTTGTCGAATCTTTTTTCAACGGAATTGTCTGGCAATATGGAAAATAAACCTCAAGATGATAAGAAGAGTGATAAAGATTTTAAAGAGAATCTTGATTTTCAAAATAAAAATTCTCTTTATGAGAATTCTCAAAATATCAGTAGTAGTGGTGATTTTATAGAAGAGGTTAAAAAGTATAAATTTGAGACGGAAGACGTGAGTAGAGGGAGTGACAAAAATAAAAAAATGT…
